# The bacterial microbiome in Spider and Deathwatch beetles

**DOI:** 10.1101/2024.07.15.603335

**Authors:** Austin Hendricks, T. Keith Philips, Tobias Engl, Rüdiger (Rudy) Plarre, Vincent G. Martinson

## Abstract

The beetle family Ptinidae contains a number of economically important pests, such as the Cigarette beetle *Lasioderma serricorne*, the Drugstore beetle *Stegobium paniceum*, and the diverse Spider beetles. Many of these species are stored product pests which target a diverse range of food sources from dried tobacco to books made with organic materials. Despite the threat that the 2,200 species of Ptinidae beetles pose, fewer than 50 have been surveyed for microbial symbionts, and only a handful have been screened using contemporary genomic methods. In this study, we screen 116 individual specimens that cover most subfamilies of Ptinidae, with outgroup beetles from closely related families Dermestidae, Endecatomidae, and Bostrichidae. We used 16S ribosomal RNA gene amplicon data to characterize the bacterial microbiomes of these specimens. The majority of these species had never been screened for microbes. We found that, unlike in their sister family Bostrichidae that has two mutualistic bacteria seen in most species, there are no consistent bacterial members of ptinid microbiomes. For specimens which had *Wolbachia* infections, we did additional screening using multilocus sequence typing, and showed that our populations have different strains of *Wolbachia* than has been noted in previous publications.

**Importance:** Ptinid beetles are both household pests of pantry goods and economic pests of dried good warehouses and cultural archives such as libraries and museums. Currently, the most common pest control measures for ptinid beetles are phosphine and/or heat treatments. Many ptinid beetles have been observed to have increasing resistance to phosphine, and heat treatments are not appropriate for many of the goods commonly infested by ptinids. Pest control techniques focused on symbiotic bacteria have been shown to significantly decrease populations, and often have the beneficial side effect of being more specific than other pest control techniques. This survey provides foundational information about the bacteria associated with diverse ptinid species, which may be used for future control efforts.
