## Supplementary Table 1 for "The bacterial microbiome in Spider and Deathwatch beetles"

### Sheet: Sample Metadata
Number	Sample ID	Name from inventory	Source (if known)	Source Type	16S worked	Superfamily	Family	Family ss	Subfamily	Tribe	Genus	Species
1	Ang001P	Angola new genus	Angola, Kissama	Wild	Yes	Bostrichoidea	Ptinidae
2	Cas002P	Casapus #2	Canary Islands	Wild	Yes	Bostrichoidea	Ptinidae
3	Cmo003P	Cordielytrum inca Whorral and Phillips	Peru	Wild	Yes	Bostrichoidea	Ptinidae	Ptinidae ss	Ptininae		Cordielytrum	Cordielytrum inca
4	Coc004P	Cordielytrum obscurum Whorral and Phllips	Peru	Wild	Yes	Bostrichoidea	Ptinidae	Ptinidae ss	Ptininae		Cordielytrum	Cordielytrum obscurum
5	Dte005P	Dignomus tengzu	Ghana, Upper East Region	Wild	Yes	Bostrichoidea	Ptinidae	Ptinidae ss	Ptininae	Ptinini	Dignomus	Dignomus tengzu
6	Euc007P	Euceratocerus sp. 'dung feeder'	Peru	Wild		Bostrichoidea	Ptinidae	Anobiidae ss	Anobiinae	Euceratocerini	Euceratocerus
7	Fuc008P	Fucillifer Peru = "fuzzy"	Peru	Wild	Yes	Bostrichoidea	Ptinidae
8	Gib009A	Gibbium aequinoctiale	Philips Lab	Lab Colony	Yes	Bostrichoidea	Ptinidae	Ptinidae ss	Ptininae	Gibbiini	Gibbium	Gibbium aequinoctiale
9	Gib009C	Gibbium aequinoctiale	Philips Lab	Lab Colony	Yes	Bostrichoidea	Ptinidae	Ptinidae ss	Ptininae	Gibbiini	Gibbium	Gibbium aequinoctiale
10	Gib009D	Gibbium aequinoctiale	Philips Lab	Lab Colony	Yes	Bostrichoidea	Ptinidae	Ptinidae ss	Ptininae	Gibbiini	Gibbium	Gibbium aequinoctiale
11	Gib009E	Gibbium aequinoctiale	Philips Lab	Lab Colony	Yes	Bostrichoidea	Ptinidae	Ptinidae ss	Ptininae	Gibbiini	Gibbium	Gibbium aequinoctiale
12	Gno010P	Gnostus floridanus	USA, FL	Wild	Yes	Bostrichoidea	Ptinidae	Ptinidae ss	Ptininae	Gnostini	Gnostus	Gnostus floridanus
13	Lep012P	Lepimedozium natalense (Péringuey)	South Africa, Kwa-Zulu Natal	Wild	Yes	Bostrichoidea	Ptinidae				Lepimedozium	Lepimedozium natalense
14	Mmo013P	Meziomorphum montegu Trimboli and Philps	South Africa, Western Cape	Wild		Bostrichoidea	Ptinidae	Ptinidae ss	Ptininae	Meziini	Meziomorphum	Meziomorphum montegu
15	Msp014P	Meziomorphum speldekussing Irish	South Africa, Western Cape	Wild	Yes	Bostrichoidea	Ptinidae	Ptinidae ss	Ptininae	Meziini	Meziomorphum	Meziomorphum speldekussing
16	Maf015A	Mezium affine (old lab colony - extracted)	Philips Lab	Lab Colony	Yes	Bostrichoidea	Ptinidae	Ptinidae ss	Ptininae	Meziini	Mezium	Mezium affine
17	Maf015B	Mezium affine (old lab colony - extracted)	Philips Lab	Lab Colony	Yes	Bostrichoidea	Ptinidae	Ptinidae ss	Ptininae	Meziini	Mezium	Mezium affine
18	Maf015C	Mezium affine (old lab colony - extracted)	Philips Lab	Lab Colony	Yes	Bostrichoidea	Ptinidae	Ptinidae ss	Ptininae	Meziini	Mezium	Mezium affine
19	Maf015D	Mezium affine (old lab colony - extracted)	Philips Lab	Lab Colony	Yes	Bostrichoidea	Ptinidae	Ptinidae ss	Ptininae	Meziini	Mezium	Mezium affine
20	Maf015E	Mezium affine (old lab colony - extracted)	Philips Lab	Lab Colony	Yes	Bostrichoidea	Ptinidae	Ptinidae ss	Ptininae	Meziini	Mezium	Mezium affine
21	Maf016A	Mezium affine (Peru - extracted)	Peru	Wild	Yes	Bostrichoidea	Ptinidae	Ptinidae ss	Ptininae	Meziini	Mezium	Mezium affine
22	Maf016B	Mezium affine (Peru - extracted)	Peru	Wild	Yes	Bostrichoidea	Ptinidae	Ptinidae ss	Ptininae	Meziini	Mezium	Mezium affine
23	Maf016C	Mezium affine (Peru - extracted)	Peru	Wild	Yes	Bostrichoidea	Ptinidae	Ptinidae ss	Ptininae	Meziini	Mezium	Mezium affine
24	Maf016E	Mezium affine (Peru - extracted)	Peru	Wild	Yes	Bostrichoidea	Ptinidae	Ptinidae ss	Ptininae	Meziini	Mezium	Mezium affine
25	Maf016D	Mezium affine (Peru - extracted)	Peru	Wild	Yes	Bostrichoidea	Ptinidae	Ptinidae ss	Ptininae	Meziini	Mezium	Mezium affine
26	Mgr017A	Mezium gracilicorne (extracted)	South Africa, Northern Cape	Wild	Yes	Bostrichoidea	Ptinidae	Ptinidae ss	Ptininae	Meziini	Mezium	Mezium gracilicorne
27	Mgr017B	Mezium gracilicorne (extracted)		Wild	Yes	Bostrichoidea	Ptinidae	Ptinidae ss	Ptininae	Meziini	Mezium	Mezium gracilicorne
28	Nip018P	Niptus guiliani	USA, NM	Wild	Yes	Bostrichoidea	Ptinidae	Ptinidae ss	Ptininae	Ptinini	Niptus	Niptus guiliani
29	Nip019A	Niptus guiliani (extracted)	USA, NM	Wild	Yes	Bostrichoidea	Ptinidae	Ptinidae ss	Ptininae	Ptinini	Niptus	Niptus guiliani
30	Pit020P	Pitnus antillanus	West Indies, Virgin Islands	Wild	Yes	Bostrichoidea	Ptinidae	Ptinidae ss	Ptininae	Sphaericini	Pitnus	Pitnus antillanus
31	Pol022P	Polyplocotes Australia (try?)	Australia, Western Australia	Wild	Yes	Bostrichoidea	Ptinidae	Ptinidae ss	Ptininae	Ectrephini	Polyplocotes
32	Pse023P	Pseudomezium polyomorphus Smiley and Philips	South Africa, Northern Cape	Wild	Yes	Bostrichoidea	Ptinidae	Ptinidae ss	Ptininae	Meziini	Pseudomezium	Pseudomezium polyomorphus
33	Pim024P	Ptinus "Imperial"	Peru	Wild	Yes	Bostrichoidea	Ptinidae	Ptinidae ss	Ptininae	Ptinini	Ptinus
34	Pcl026P	Ptinus clavipes		Wild	Yes	Bostrichoidea	Ptinidae	Ptinidae ss	Ptininae	Ptinini	Ptinus: Ptinus	Ptinus clavipes
35	Pco027P	Ptinus concurrens	USA GA	Wild	Yes	Bostrichoidea	Ptinidae	Ptinidae ss	Ptininae	Ptinini	Ptinus: Ptinus	Ptinus concurrens
36	Pfu028P	Ptinus fur		Wild	Yes	Bostrichoidea	Ptinidae	Ptinidae ss	Ptininae	Ptinini	Ptinus: Ptinus	Ptinus fur
37	Pvi030P	Ptinus villiger	Canada	Wild	Yes	Bostrichoidea	Ptinidae	Ptinidae ss	Ptininae	Ptinini	Ptinus: Ptinus	Ptinus villiger
38	Ssq031P	Scaleptinus squamulous	Namibia	Wild	Yes	Bostrichoidea	Ptinidae	Ptinidae ss	Ptininae	Ptinini	Scaleptinus	Scaleptinus squamulous
39	Sde032P	Singularivultus deceli Bellés	Angola, Cangadala	Wild	Yes	Bostrichoidea	Ptinidae	Ptinidae ss	Ptininae	Ptinini	Singularivultus	Singularivultus decelli
40	Sgi033A	Sphaericus gibbosus Boieldieu		Wild	Yes	Bostrichoidea	Ptinidae	Ptinidae ss	Ptininae	Sphaericini	Sphaericus	Sphaericus gibbosus
41	Sgi033C	Sphaericus gibbosus Boieldieu		Wild	Yes	Bostrichoidea	Ptinidae	Ptinidae ss	Ptininae	Sphaericini	Sphaericus	Sphaericus gibbosus
42	Sgi033B	Sphaericus gibbosus Boieldieu		Wild	Yes	Bostrichoidea	Ptinidae	Ptinidae ss	Ptininae	Sphaericini	Sphaericus	Sphaericus gibbosus
43	Sgi034P	Sphaericus gibbosus Boieldieu (try?)	USA, MI	Wild	Yes	Bostrichoidea	Ptinidae	Ptinidae ss	Ptininae	Sphaericini	Sphaericus	Sphaericus gibbosus
44	Sno035P	Stethomezium notiale (Péringuey)	South Africa, Northern Cape	Wild	Yes	Bostrichoidea	Ptinidae	Ptinidae ss	Ptininae	Meziini	Stethomezium	Stethomezium notiale
45	Tti036P	Trigonogenius "Tillansia"	Peru	Wild	Yes	Bostrichoidea	Ptinidae	Ptinidae ss	Ptininae	Sphaericini	Trigonogenius
46	Tvi037P	Trigonogenius "Vicuna high scrub"	Peru	Wild		Bostrichoidea	Ptinidae	Ptinidae ss	Ptininae	Sphaericini	Trigonogenius
47	Apu038P	Anobium punctatum		Wild	Yes	Bostrichoidea	Ptinidae	Anobiidae ss	Anobiinae	Anobiini	Anobium	Anobium punctatum
48	Byr039P	Byrrhodes		Wild	Yes	Bostrichoidea	Ptinidae	Anobiidae ss	Dorcatominae	Dorcatomini	Byrrhodes
49	Dor040A	Dorcatoma		Wild	Yes	Bostrichoidea	Ptinidae	Anobiidae ss	Dorcatominae	Dorcatomini	Dorcatoma
50	Etr041P	Eoicerus trapizoideus (Fall) [ Episernus trapezoideus ]	USA, NM	Wild	Yes	Bostrichoidea	Ptinidae	Anobiidae ss	Ernobiinae	Ernobiini
51	Ema042P	Ernobius mollis	USA, FL	Wild	Yes	Bostrichoidea	Ptinidae	Anobiidae ss	Ernobiinae	Ernobiini	Ernobius	Ernobius mollis
52	Gpl043P	Grynobius planus (F.)	Spain, Avila	Wild	Yes	Bostrichoidea	Ptinidae	Anobiidae ss	Dryophilinae		Grynobius	Grynobius plaus
53	Hfu044P	Hemicoelus fulvicornis		Wild	Yes	Bostrichoidea	Ptinidae	Anobiidae ss	Anobiinae	Anobiini	Hemicoelus	Hemicoelus fulvicornus
54	Hon045P	Hemicoelus Ontario		Wild	Yes	Bostrichoidea	Ptinidae	Anobiidae ss	Anobiinae	Anobiini	Hemicoelus
55	Hyp046P	Hyperisus		Wild	Yes	Bostrichoidea	Ptinidae	Anobiidae ss	Ernobiinae	Xestobiini	Hyperisus
56	Opt047P	Oligomerus ptilinoides		Wild	Yes	Bostrichoidea	Ptinidae	Anobiidae ss	Anobiinae	Stegobiini	Oligomerus	Oligomerus ptilinoides
57	Ppe048P	Ptilinus pecticornis		Wild	Yes	Bostrichoidea	Ptinidae	Ptinidae ss	Ptilininae		Ptilinus	Ptilinus pectinicornis
58	Pru049P	Ptilinus ruficornis		Wild	Yes	Bostrichoidea	Ptinidae	Ptinidae ss	Ptilininae		Ptilinus	Ptilinus ruficornis
59	SAc050P	SA colchester		Wild		Bostrichoidea	Ptinidae
60	Str051P	Striatheca sp (Millers Point)	South Africa, Western Cape	Wild		Bostrichoidea	Ptinidae	Anobiidae ss	Dorcatominae	Prothecini	Striatheca
61	Scu052P	Sculptotheca		Wild	Yes	Bostrichoidea	Ptinidae	Anobiidae ss	Dorcatominae	Prothecini	Sculptotheca
62	Uel054P	Utobium elegans (Horn)	USA, CA	Wild	Yes	Bostrichoidea	Ptinidae	Anobiidae ss	Ernobiinae	Xestobiini	Utobium	Utobium elegans
63	Xes055P	Xestobium		Wild	Yes	Bostrichoidea	Ptinidae	Anobiidae ss	Ernobiinae	Xestobiini	Xestobium
64	Xyl056P	Xylopertha		Wild	Yes	Bostrichoidea	Bostrichidae		Bostrichinae	Xyloperthini	Xylopertha
65	Bca057P	Bostrichus capucinus		Wild	Yes	Bostrichoidea	Bostrichidae		Bostrichinae	Bostrichini	Bostrichus	Bostrichus capucinus
66	End058P	Endecatomus		Wild	Yes	Bostrichoidea	Endecatomidae				Endecatomus
67	Lyc059P	Lyctus		Wild	Yes	Bostrichoidea	Bostrichidae			Lyctini	Lyctus
68	Pis060P	Parasyletinus israelsoni Español	Canary Islands, Gran Canary	Wild		Bostrichoidea	Bostrichidae
69	TN1061P	Bost sp TN 1 (genus #1 - will identify)	USA, TN	Wild	Yes	Bostrichoidea	Bostrichidae
70	TN2062P	Bost sp TN 2 (genus #1)	USA, TN	Wild		Bostrichoidea	Bostrichidae
71	Pro064P	Prostephanus (Bost sp TN 4)	USA, TN	Wild	Yes	Bostrichoidea	Bostrichidae		Dinoderinae		Prostephanus
72	Cni065P	Calymmaderus nitidus (LeC.) (Calymmaderus sp. TN)	USA, TN	Wild	Yes	Bostrichoidea	Ptinidae	Anobiidae ss	Dorcatominae		Calymmaderus	Calymmaderus nitidus
73	Pet066P	Petalium sp (anobiid sp 1)	Bolivia	Wild	Yes	Bostrichoidea	Ptinidae	Anobiidae ss	Dorcatominae		Petalium
74	Byr067P	Byrrhodes sp (anobiid sp 2)	Bolivia	Wild	Yes	Bostrichoidea	Ptinidae	Anobiidae ss	Dorcatominae	Dorcatomini	Byrrhodes
75	Pro068P	Protheca sp (anobiid sp 3)	Bolivia	Wild	Yes	Bostrichoidea	Ptinidae	Anobiidae ss	Dorcatominae	Prothecini	Protheca
76	St4069P	Striatheca sp. (anobiid sp 4)	Bolivia	Wild	Yes	Bostrichoidea	Ptinidae	Anobiidae ss	Dorcatominae	Prothecini	Striatheca
77	Ddr071P	Dorcatoma dresdens		Wild	Yes	Bostrichoidea	Ptinidae	Anobiidae ss	Dorcatominae	Dorcatomini	Dorcatoma: Dorcatoma	Dorcatoma dresdensis ?
78	Ose072P	Oligomerus sericans (Melsh.) (anobiid TN sp 6)	USA, TN	Wild		Bostrichoidea	Ptinidae	Anobiidae ss	Anobiinae	Stegobiini	Oligomerus	Oligomerus sericans
79	Hem073P	Hemicoelus sp		Wild	Yes	Bostrichoidea	Ptinidae	Anobiidae ss	Anobiinae	Anobiini	Hemicoelus
80	Pbi075P	Petalium bistriatum (Petalium TN sp 148)		Wild	Yes	Bostrichoidea	Ptinidae	Anobiidae ss	Dorcatominae		Petalium	Petalium bistriatum
81	Lse076C	Lasioderma serricorne	Martinson Lab	Lab Colony	Yes	Bostrichoidea	Ptinidae	Anobiidae ss	Xyletininae	Lasiodermini	Lasioderma	Lasioderma serricorne
82	Lse076D	Lasioderma serricorne	Martinson Lab	Lab Colony	Yes	Bostrichoidea	Ptinidae	Anobiidae ss	Xyletininae	Lasiodermini	Lasioderma	Lasioderma serricorne
83	Lse076E	Lasioderma serricorne	Martinson Lab	Lab Colony	Yes	Bostrichoidea	Ptinidae	Anobiidae ss	Xyletininae	Lasiodermini	Lasioderma	Lasioderma serricorne
84	Lse076A	Lasioderma serricorne	Martinson Lab	Lab Colony	Yes	Bostrichoidea	Ptinidae	Anobiidae ss	Xyletininae	Lasiodermini	Lasioderma	Lasioderma serricorne
85	Lse076B	Lasioderma serricorne	Martinson Lab	Lab Colony	Yes	Bostrichoidea	Ptinidae	Anobiidae ss	Xyletininae	Lasiodermini	Lasioderma	Lasioderma serricorne
86	Lse077A	Lasioderma serricorne	Jar of dried parsley	Wild	Yes	Bostrichoidea	Ptinidae	Anobiidae ss	Xyletininae	Lasiodermini	Lasioderma	Lasioderma serricorne
87	Lse077B	Lasioderma serricorne	Jar of dried parsley	Wild	Yes	Bostrichoidea	Ptinidae	Anobiidae ss	Xyletininae	Lasiodermini	Lasioderma	Lasioderma serricorne
88	Lse077C	Lasioderma serricorne	Jar of dried parsley	Wild	Yes	Bostrichoidea	Ptinidae	Anobiidae ss	Xyletininae	Lasiodermini	Lasioderma	Lasioderma serricorne
89	Lse077D	Lasioderma serricorne	Jar of dried parsley	Wild	Yes	Bostrichoidea	Ptinidae	Anobiidae ss	Xyletininae	Lasiodermini	Lasioderma	Lasioderma serricorne
90	Lse077E	Lasioderma serricorne	Jar of dried parsley	Wild	Yes	Bostrichoidea	Ptinidae	Anobiidae ss	Xyletininae	Lasiodermini	Lasioderma	Lasioderma serricorne
91	Lse078B	Lasioderma serricorne	USDA Colony	Lab Colony	Yes	Bostrichoidea	Ptinidae	Anobiidae ss	Xyletininae	Lasiodermini	Lasioderma	Lasioderma serricorne
92	Lse078D	Lasioderma serricorne	USDA Colony	Lab Colony	Yes	Bostrichoidea	Ptinidae	Anobiidae ss	Xyletininae	Lasiodermini	Lasioderma	Lasioderma serricorne
93	Lse078A	Lasioderma serricorne	USDA Colony	Lab Colony	Yes	Bostrichoidea	Ptinidae	Anobiidae ss	Xyletininae	Lasiodermini	Lasioderma	Lasioderma serricorne
94	Lse078C	Lasioderma serricorne	USDA Colony	Lab Colony	Yes	Bostrichoidea	Ptinidae	Anobiidae ss	Xyletininae	Lasiodermini	Lasioderma	Lasioderma serricorne
95	Lse078E	Lasioderma serricorne	USDA Colony	Lab Colony	Yes	Bostrichoidea	Ptinidae	Anobiidae ss	Xyletininae	Lasiodermini	Lasioderma	Lasioderma serricorne
96	Spa079A	Stegobium paniceum	Martinson Lab	Lab Colony	Yes	Bostrichoidea	Ptinidae	Anobiidae ss	Anobiinae	Stegobiini	Stegobium	Stegobium paniceum
97	Spa079B	Stegobium paniceum	Martinson Lab	Lab Colony	Yes	Bostrichoidea	Ptinidae	Anobiidae ss	Anobiinae	Stegobiini	Stegobium	Stegobium paniceum
98	Spa079C	Stegobium paniceum	Martinson Lab	Lab Colony	Yes	Bostrichoidea	Ptinidae	Anobiidae ss	Anobiinae	Stegobiini	Stegobium	Stegobium paniceum
99	Spa079D	Stegobium paniceum	Martinson Lab	Lab Colony	Yes	Bostrichoidea	Ptinidae	Anobiidae ss	Anobiinae	Stegobiini	Stegobium	Stegobium paniceum
100	Spa079E	Stegobium paniceum	Martinson Lab	Lab Colony	Yes	Bostrichoidea	Ptinidae	Anobiidae ss	Anobiinae	Stegobiini	Stegobium	Stegobium paniceum
101	Spa080A	Stegobium paniceum	USDA Colony	Lab Colony	Yes	Bostrichoidea	Ptinidae	Anobiidae ss	Anobiinae	Stegobiini	Stegobium	Stegobium paniceum
102	Spa080B	Stegobium paniceum	USDA Colony	Lab Colony	Yes	Bostrichoidea	Ptinidae	Anobiidae ss	Anobiinae	Stegobiini	Stegobium	Stegobium paniceum
103	Spa080C	Stegobium paniceum	USDA Colony	Lab Colony	Yes	Bostrichoidea	Ptinidae	Anobiidae ss	Anobiinae	Stegobiini	Stegobium	Stegobium paniceum
104	Spa080D	Stegobium paniceum	USDA Colony	Lab Colony	Yes	Bostrichoidea	Ptinidae	Anobiidae ss	Anobiinae	Stegobiini	Stegobium	Stegobium paniceum
105	Spa080E	Stegobium paniceum	USDA Colony	Lab Colony	Yes	Bostrichoidea	Ptinidae	Anobiidae ss	Anobiinae	Stegobiini	Stegobium	Stegobium paniceum
106	Dma081A	Dermestes maculatus	Museum of Southwestern Biology (UNM)	Lab Colony	Yes	Bostrichoidea	Dermestidae		Dermestinae	Dermestini	Dermestes	Dermestes maculatus
107	Dma081B	Dermestes maculatus	Museum of Southwestern Biology (UNM)	Lab Colony	Yes	Bostrichoidea	Dermestidae		Dermestinae	Dermestini	Dermestes	Dermestes maculatus
108	Dma081C	Dermestes maculatus	Museum of Southwestern Biology (UNM)	Lab Colony	Yes	Bostrichoidea	Dermestidae		Dermestinae	Dermestini	Dermestes	Dermestes maculatus
109	Ano082A	Trogoderma spp	USA, NM	Wild		Bostrichoidea	Dermestidae		Anthreninae	Anthrenini	Trogoderma	Trogoderma boron / glabrum ?
110	Ano083A	Trogoderma spp	USA, NM	Wild	Yes	Bostrichoidea	Dermestidae		Anthreninae	Anthrenini	Trogoderma	Trogoderma simplex ?
111	Ano084A	Tricorynus or Petallium?	USA, NM	Wild		Bostrichoidea	Ptinidae	Anobiidae ss
112	Apu085A	Anobium punctatum	Plarre Lab	Lab Colony	Yes	Bostrichoidea	Ptinidae	Anobiidae ss	Anobiinae	Anobiini	Anobium	Anobium punctatum
113	Apu085B	Anobium punctatum	Plarre Lab	Lab Colony	Yes	Bostrichoidea	Ptinidae	Anobiidae ss	Anobiinae	Anobiini	Anobium	Anobium punctatum
114	Apu085C	Anobium punctatum	Plarre Lab	Lab Colony	Yes	Bostrichoidea	Ptinidae	Anobiidae ss	Anobiinae	Anobiini	Anobium	Anobium punctatum
115	Apu085D	Anobium punctatum	Plarre Lab	Lab Colony	Yes	Bostrichoidea	Ptinidae	Anobiidae ss	Anobiinae	Anobiini	Anobium	Anobium punctatum
116	Apu085E	Anobium punctatum	Plarre Lab	Lab Colony	Yes	Bostrichoidea	Ptinidae	Anobiidae ss	Anobiinae	Anobiini	Anobium	Anobium punctatum
117	Gps086B	Gibbium psylloides	Engl Lab	Lab Colony	Yes	Bostrichoidea	Ptinidae	Ptinidae ss	Ptininae	Gibbiini	Gibbium	Gibbium psylloides
118	Gps086C	Gibbium psylloides	Engl Lab	Lab Colony	Yes	Bostrichoidea	Ptinidae	Ptinidae ss	Ptininae	Gibbiini	Gibbium	Gibbium psylloides
119	Gps086D	Gibbium psylloides	Engl Lab	Lab Colony	Yes	Bostrichoidea	Ptinidae	Ptinidae ss	Ptininae	Gibbiini	Gibbium	Gibbium psylloides
120	Gps086E	Gibbium psylloides	Engl Lab	Lab Colony	Yes	Bostrichoidea	Ptinidae	Ptinidae ss	Ptininae	Gibbiini	Gibbium	Gibbium psylloides
121	Gps086A	Gibbium psylloides	Engl Lab	Lab Colony	Yes	Bostrichoidea	Ptinidae	Ptinidae ss	Ptininae	Gibbiini	Gibbium	Gibbium psylloides
122	Nho087B	Niptus hololeucus	Engl Lab	Lab Colony	Yes	Bostrichoidea	Ptinidae	Ptinidae ss	Ptininae	Ptinini	Niptus	Niptus hololeucus
123	Nho087E	Niptus hololeucus	Engl Lab	Lab Colony	Yes	Bostrichoidea	Ptinidae	Ptinidae ss	Ptininae	Ptinini	Niptus	Niptus hololeucus
124	Nho087A	Niptus hololeucus	Engl Lab	Lab Colony	Yes	Bostrichoidea	Ptinidae	Ptinidae ss	Ptininae	Ptinini	Niptus	Niptus hololeucus
125	Nho087C	Niptus hololeucus	Engl Lab	Lab Colony	Yes	Bostrichoidea	Ptinidae	Ptinidae ss	Ptininae	Ptinini	Niptus	Niptus hololeucus
126	Nho087D	Niptus hololeucus	Engl Lab	Lab Colony	Yes	Bostrichoidea	Ptinidae	Ptinidae ss	Ptininae	Ptinini	Niptus	Niptus hololeucus
